# Multi-level orchestration of γδ T cell development and central nervous system inflammation by retinoic acid

**DOI:** 10.1101/2020.08.12.247510

**Authors:** Marcelo Gregorio Filho Fares da Silva, Rasmus Agerholm, Nital Sumaria, John Rizk, Julia Fiske, Elisa Catafál-Tardos, Maria Virginia Baglioni, Davide Secci, Paula Peñalver Sebastián, Daniel Pennington, Vasileios Bekiaris

## Abstract

The vitamin A metabolite retinoic acid (RA) is critical for the maturation and function of the immune system, however, our knowledge regarding its role in gamma delta (γδ) T cells is limited. By specifically inactivating the RA receptor alpha (RARα) in type 3 lymphocytes and using a combination of fetal thymic organ cultures and single-cell RNA-sequencing we found that RA strengthened TCR signaling to limit the embryonic development of interleukin(IL)-17-producing γδ T cells (γδT17), while at the same time it promoted their survival after birth. In adult mice, RA imposed a multi-level transcriptional program allowing γδT17 cells to become activated, survive and sense interferon. Consequently, cells with inactive RARα responded poorly to immunization and produced low level of cytokines leading to near disease resistance in the experimental autoimmune encephalomyelitis model. Finally, RA was required for optimal expression of the α4β1 integrin and γδT17 cell infiltration to the brain. Collectively, these studies suggest that by acting at various stages during the lifetime of γδ T cells, RA supports their normal development, their survival and their ability to respond to inflammatory stimuli.
