## Supplementary Table S2 for "Multi-level orchestration of γδ T cell development and central nervous system inflammation by retinoic acid"

### Sheet: DEG_e18_thymus
Gene	p_val	avg_log2FC	pct.1	pct.2	p_val_adj
Gm57204	4.51818e-214	3.04303	0.375	0.047	7.60454e-210	Downregulated CRE+
Gimap5	1.01049e-153	2.3329	0.326	0.056	1.70075e-149	Downregulated CRE+
Rbpms2	2.02395e-106	1.97888	0.286	0.066	3.40651e-102	Downregulated CRE+
Gimap1	4.75442e-231	1.93345	0.592	0.169	8.00216e-227	Downregulated CRE+
Tnfaip3	5.11987e-97	1.85713	0.388	0.142	8.61725e-93	Downregulated CRE+
Gimap6	8.12456e-110	1.76182	0.329	0.089	1.36744e-105	Downregulated CRE+
Atxn1	2.17296e-69	1.74132	0.286	0.101	3.65731e-65	Downregulated CRE+
Dusp1	2.39705e-133	1.70008	0.507	0.203	4.03448e-129	Downregulated CRE+
Fos	3.45885e-167	1.68272	0.669	0.316	5.82159e-163	Downregulated CRE+
Cd69	2.99115e-148	1.67353	0.555	0.223	5.0344e-144	Downregulated CRE+
Dtx1	2.11066e-118	1.62897	0.409	0.135	3.55245e-114	Downregulated CRE+
Il17a	5.87821e-120	1.61038	0.691	0.438	9.89362e-116	Downregulated CRE+
Myl10	3.429e-118	1.53576	0.462	0.176	5.77136e-114	Downregulated CRE+
Jun	1.04884e-104	1.45244	0.584	0.309	1.7653e-100	Downregulated CRE+
Acp5	1.89397e-179	1.44554	0.622	0.236	3.18774e-175	Downregulated CRE+
Gimap9	3.23368e-139	1.43668	0.513	0.187	5.44261e-135	Downregulated CRE+
Xist	2.04132e-99	1.42754	0.619	0.335	3.43575e-95	Downregulated CRE+
Gt(ROSA)26Sor	3.66793e-64	1.39692	0.255	0.085	6.17349e-60	Downregulated CRE+
Vsir	1.85417e-104	1.38957	0.428	0.161	3.12076e-100	Downregulated CRE+
Rilpl2	1.37988e-218	1.37259	0.791	0.407	2.32248e-214	Downregulated CRE+
Klf2	3.38946e-137	1.30627	0.67	0.344	5.70481e-133	Downregulated CRE+
Itpr1	5.80535e-40	1.26027	0.334	0.174	9.77099e-36	Downregulated CRE+
Grifin	1.27049e-72	1.25408	0.309	0.11	2.13836e-68	Downregulated CRE+
Bcl2	2.26476e-72	1.23046	0.728	0.494	3.81181e-68	Downregulated CRE+
Sik1	3.62636e-41	1.2145	0.305	0.151	6.10353e-37	Downregulated CRE+
Ramp1	2.3363e-136	1.19377	0.679	0.351	3.93223e-132	Downregulated CRE+
Fgl2	1.70346e-70	1.16577	0.349	0.142	2.86709e-66	Downregulated CRE+
Inpp4b	6.66186e-20	1.14671	0.341	0.222	1.12126e-15	Downregulated CRE+
Podnl1	3.21163e-88	1.13366	0.454	0.192	5.40549e-84	Downregulated CRE+
Map3k5	6.57895e-44	1.12598	0.427	0.242	1.1073e-39	Downregulated CRE+
Heg1	3.4808e-83	1.12031	0.677	0.412	5.85853e-79	Downregulated CRE+
Abcb9	7.14592e-145	1.1186	0.714	0.365	1.20273e-140	Downregulated CRE+
Prrt1	3.12283e-127	1.11441	0.678	0.349	5.25603e-123	Downregulated CRE+
Etv6	2.49048e-44	1.11133	0.402	0.219	4.19172e-40	Downregulated CRE+
Ddit4	3.37577e-117	1.10138	0.723	0.438	5.68176e-113	Downregulated CRE+
Dhrs7	2.10124e-49	1.08839	0.275	0.116	3.5366e-45	Downregulated CRE+
Rasa3	3.19476e-55	1.08159	0.365	0.174	5.3771e-51	Downregulated CRE+
Tnfsf11	1.31873e-106	1.0634	0.665	0.364	2.21955e-102	Downregulated CRE+
Kdm6a	5.32888e-23	1.051	0.339	0.214	8.96905e-19	Downregulated CRE+
Plcl2	1.28282e-22	1.02476	0.285	0.169	2.15911e-18	Downregulated CRE+
Dennd2d	4.27634e-44	1.02386	0.255	0.109	7.19751e-40	Downregulated CRE+
Crebrf	3.27521e-36	1.01184	0.255	0.12	5.5125e-32	Downregulated CRE+
Alkbh7	1.04715e-58	1.00376	0.381	0.18	1.76246e-54	Downregulated CRE+
Id3	1.96092e-63	-1.06388	0.429	0.602	3.30042e-59	Upregulated CRE+
Ccr8	1.42724e-30	-1.14222	0.16	0.281	2.40219e-26	Upregulated CRE+
Ccr6	3.42497e-31	-1.31709	0.165	0.285	5.76457e-27	Upregulated CRE+

### Sheet: DEG_newborn_thymus
Gene	p_val	avg_log2FC	pct.1	pct.2	p_val_adj
Gimap8	0	4.09191	0.273	0.012	0	Downregulated CRE+
Gimap4	0	3.96528	0.304	0.018	0	Downregulated CRE+
Rbpms2	0	3.78358	0.348	0.022	0	Downregulated CRE+
Spon2	0	3.67448	0.349	0.026	0	Downregulated CRE+
Stat4	0	3.53091	0.475	0.038	0	Downregulated CRE+
Gimap5	0	3.19726	0.655	0.077	0	Downregulated CRE+
Klf3	0	2.75352	0.401	0.058	0	Downregulated CRE+
Gm12349	0	2.67826	0.272	0.036	0	Downregulated CRE+
Gimap1	0	2.57249	0.849	0.19	0	Downregulated CRE+
Gm57204	0	2.49303	0.613	0.125	0	Downregulated CRE+
Gimap6	0	2.40553	0.495	0.085	0	Downregulated CRE+
Or7d10	0	2.2522	0.526	0.095	0	Downregulated CRE+
Hbegf	1.58484e-233	2.24191	0.272	0.052	3.16334e-229	Downregulated CRE+
Dtx1	0	2.21181	0.587	0.139	0	Downregulated CRE+
Grifin	0	2.19192	0.482	0.106	0	Downregulated CRE+
Podnl1	0	2.17824	0.679	0.161	0	Downregulated CRE+
Gm56906	0	2.09907	0.445	0.109	0	Downregulated CRE+
Atxn1	0	2.05901	0.606	0.157	0	Downregulated CRE+
Adgre5	0	1.90808	0.525	0.127	0	Downregulated CRE+
Treml2	1.74637e-240	1.8711	0.348	0.081	3.48576e-236	Downregulated CRE+
Gimap9	0	1.82608	0.586	0.149	0	Downregulated CRE+
Gm20186	4.19975e-256	1.79436	0.513	0.16	8.38271e-252	Downregulated CRE+
Ccr9	1.13254e-269	1.76796	0.759	0.362	2.26054e-265	Downregulated CRE+
Ramp1	0	1.75864	0.923	0.454	0	Downregulated CRE+
Phf11b	1.38054e-239	1.75562	0.365	0.088	2.75556e-235	Downregulated CRE+
Tnfsf11	6.66021e-269	1.74802	0.476	0.136	1.32938e-264	Downregulated CRE+
Gpr132	0	1.7247	0.578	0.165	0	Downregulated CRE+
Klf2	0	1.68376	0.855	0.454	0	Downregulated CRE+
Myl10	1.53772e-236	1.67992	0.481	0.151	3.0693e-232	Downregulated CRE+
Nck2	3.40273e-115	1.66968	0.4	0.161	6.79186e-111	Downregulated CRE+
Akr1c13	1.32798e-182	1.65465	0.327	0.089	2.65066e-178	Downregulated CRE+
Tpbgl	2.56554e-232	1.64092	0.382	0.098	5.12081e-228	Downregulated CRE+
Rasa3	0	1.61966	0.834	0.352	0	Downregulated CRE+
Uty	1.11588e-135	1.54291	0.25	0.069	2.2273e-131	Downregulated CRE+
Vsir	0	1.54213	0.746	0.267	0	Downregulated CRE+
Kcnn4	4.62984e-201	1.49854	0.428	0.132	9.24115e-197	Downregulated CRE+
Tagln2	0	1.48981	0.967	0.745	0	Downregulated CRE+
Aff3	1.9603e-84	1.45282	0.294	0.121	3.91276e-80	Downregulated CRE+
Dennd2d	4.75751e-213	1.44831	0.417	0.119	9.49599e-209	Downregulated CRE+
Fgl2	7.14187e-276	1.41487	0.667	0.253	1.42552e-271	Downregulated CRE+
Hsd11b1	3.49969e-223	1.41172	0.485	0.153	6.98539e-219	Downregulated CRE+
Cd226	1.83026e-177	1.40936	0.408	0.133	3.6532e-173	Downregulated CRE+
Man1c1	1.6862e-250	1.40529	0.6	0.216	3.36566e-246	Downregulated CRE+
Tmem176b	4.38189e-191	1.3983	0.593	0.262	8.74624e-187	Downregulated CRE+
Dgka	4.03841e-122	1.38736	0.273	0.085	8.06067e-118	Downregulated CRE+
Ddx3y	2.16301e-127	1.34668	0.283	0.088	4.31736e-123	Downregulated CRE+
Tox2	9.05105e-123	1.3465	0.313	0.108	1.80659e-118	Downregulated CRE+
Atp10d	1.34716e-157	1.33009	0.326	0.096	2.68894e-153	Downregulated CRE+
Abcb9	2.47567e-219	1.31085	0.634	0.253	4.94143e-215	Downregulated CRE+
Fam169b	1.01069e-60	1.30471	0.335	0.163	2.01734e-56	Downregulated CRE+
Nkg7	7.76706e-63	1.30263	0.257	0.113	1.5503e-58	Downregulated CRE+
S1pr1	8.9676e-213	1.26949	0.557	0.202	1.78993e-208	Downregulated CRE+
Pecam1	3.69639e-118	1.26935	0.329	0.116	7.378e-114	Downregulated CRE+
Vdr	8.56152e-125	1.26715	0.322	0.11	1.70888e-120	Downregulated CRE+
Ddit4	6.66414e-215	1.23794	0.762	0.386	1.33016e-210	Downregulated CRE+
Dedd2	1.25047e-149	1.2313	0.341	0.105	2.49593e-145	Downregulated CRE+
Eno1	0	1.22923	0.966	0.872	0	Downregulated CRE+
Eif2s3y	8.1205e-178	1.22185	0.423	0.141	1.62085e-173	Downregulated CRE+
Sox4	1.27137e-19	1.22101	0.282	0.18	2.53765e-15	Downregulated CRE+
Acp5	1.1159e-218	1.21435	0.655	0.259	2.22733e-214	Downregulated CRE+
Tek	1.18514e-141	1.19276	0.317	0.096	2.36554e-137	Downregulated CRE+
Rilpl2	6.02408e-283	1.18428	0.852	0.445	1.20241e-278	Downregulated CRE+
Gab3	8.34484e-141	1.17328	0.423	0.16	1.66563e-136	Downregulated CRE+
Gm20069	2.83298e-115	1.16384	0.287	0.094	5.65463e-111	Downregulated CRE+
Itpr1	2.16059e-177	1.16149	0.558	0.222	4.31255e-173	Downregulated CRE+
Tmem176a	8.27972e-142	1.15608	0.615	0.323	1.65263e-137	Downregulated CRE+
Acsbg1	5.61755e-150	1.15229	0.57	0.254	1.12126e-145	Downregulated CRE+
Prrt1	3.73241e-194	1.15026	0.64	0.27	7.44988e-190	Downregulated CRE+
Gm50335	3.28009e-146	1.14815	0.457	0.173	6.54707e-142	Downregulated CRE+
Tbxa2r	2.24209e-87	1.13818	0.264	0.098	4.47521e-83	Downregulated CRE+
Lrrc25	4.5971e-190	1.12482	0.577	0.219	9.17581e-186	Downregulated CRE+
Ltb4r1	6.84316e-256	1.12472	0.875	0.549	1.36589e-251	Downregulated CRE+
Gm11808	0	1.11839	0.95	0.651	0	Downregulated CRE+
Tmem71	3.27754e-141	1.10919	0.451	0.175	6.54197e-137	Downregulated CRE+
Bcl2	2.0906e-178	1.09429	0.797	0.454	4.17284e-174	Downregulated CRE+
Heg1	1.50252e-127	1.08582	0.619	0.31	2.99903e-123	Downregulated CRE+
Atp2b4	2.11237e-136	1.08574	0.41	0.153	4.21628e-132	Downregulated CRE+
Tmem229b	8.26462e-165	1.07602	0.466	0.165	1.64962e-160	Downregulated CRE+
Ripor2	9.09044e-238	1.06132	0.91	0.566	1.81445e-233	Downregulated CRE+
Cmah	7.54436e-96	1.04941	0.372	0.158	1.50585e-91	Downregulated CRE+
Rnf144a	1.42083e-147	1.04623	0.514	0.21	2.83597e-143	Downregulated CRE+
Gm15987	6.5087e-151	1.04246	0.558	0.241	1.29914e-146	Downregulated CRE+
Gapdh	0	1.02519	0.996	0.989	0	Downregulated CRE+
Sgk1	8.66085e-106	1.02476	0.308	0.11	1.72871e-101	Downregulated CRE+
Tuba1c	2.99561e-35	1.02183	0.321	0.191	5.97924e-31	Downregulated CRE+
Fam117a	3.75998e-74	1.01401	0.274	0.11	7.50492e-70	Downregulated CRE+
Slco3a1	2.24755e-108	1.01216	0.353	0.136	4.48612e-104	Downregulated CRE+
Stxbp3	4.05334e-113	1.0115	0.356	0.133	8.09048e-109	Downregulated CRE+
Fah	4.06692e-247	1.00418	0.897	0.541	8.11758e-243	Downregulated CRE+
St3gal3	8.2576e-160	1.00074	0.627	0.279	1.64822e-155	Downregulated CRE+
Purb	2.1223e-129	-1.03304	0.622	0.714	4.2361e-125	Upregulated CRE+
Ell2	6.0357e-20	-1.03788	0.23	0.295	1.20473e-15	Upregulated CRE+
Spats2	1.65883e-19	-1.03888	0.198	0.268	3.31102e-15	Upregulated CRE+
Cebpb	8.70644e-22	-1.04463	0.271	0.333	1.73781e-17	Upregulated CRE+
Tgfbr3	1.14706e-21	-1.08377	0.185	0.263	2.28953e-17	Upregulated CRE+
mt-Atp8	1.74024e-160	-1.10201	0.675	0.765	3.47351e-156	Upregulated CRE+
Zp1	4.74196e-61	-1.11387	0.409	0.515	9.46496e-57	Upregulated CRE+
Cela1	1.70366e-24	-1.14851	0.306	0.36	3.4005e-20	Upregulated CRE+
Hmgn2-ps	3.95473e-32	-1.19928	0.254	0.339	7.89365e-28	Upregulated CRE+
Hdac9	2.22101e-46	-1.22901	0.313	0.425	4.43314e-42	Upregulated CRE+
Map1b	3.20825e-83	-1.27395	0.382	0.534	6.40366e-79	Upregulated CRE+
Rgs1	3.51419e-245	-1.41555	0.628	0.838	7.01432e-241	Upregulated CRE+
Rgs2	1.60672e-66	-1.4212	0.302	0.445	3.20701e-62	Upregulated CRE+
Gclm	1.02468e-232	-1.4463	0.558	0.739	2.04526e-228	Upregulated CRE+
Kcnmb4	2.0295e-45	-1.50518	0.195	0.318	4.05087e-41	Upregulated CRE+
Edil3	2.03215e-64	-1.5536	0.246	0.407	4.05616e-60	Upregulated CRE+
Id3	4.40545e-120	-1.66468	0.231	0.484	8.79328e-116	Upregulated CRE+
Nab2	2.96172e-41	-1.67822	0.159	0.275	5.9116e-37	Upregulated CRE+
Gem	1.88406e-82	-1.84046	0.264	0.439	3.76058e-78	Upregulated CRE+
Ccr8	8.57381e-119	-2.62787	0.049	0.296	1.71133e-114	Upregulated CRE+
