## Supplementary Table S3 for "Multi-level orchestration of γδ T cell development and central nervous system inflammation by retinoic acid"

### Sheet: Sheet1
Gene	anti/pro-apoptotic	References	DOI
Ddit4	anti	Foltynet al., 2019, British Journal of Cancer	10.1038/s41416-018-0368-3
Gimap1	anti	Datta et al., 2017, EJI	10.1002/eji.201646599
Gimap5	anti	Filén & Lahesmaa, 2010, J Signal Transduct; Yano et al., 2014, EJI	10.1155/2010/268589	10.1002/eji.201343750
Gimap6	anti	Ho & Tsai, 2017, J Biol Chem.	10.1074/jbc.M116.768689
Gimap8	anti	Krücken & Wunderlich, 2005, J Cell Biochem; Nitta & Takahama, 2007, Trends Immunology	10.1002/jcb.20552	10.1016/j.it.2006.12.002
Gimap9	anti	Moralejo et al., 2011, Life Sciences	10.1016/j.lfs.2011.08.016
Bcl2	anti	Review by Kaloni et al., 2023, Apoptosis	10.1007/s10495-022-01780-7
Inpp4b	anti	Zhang et al., 2019, Bio Res.; Guo et al., 2016, Oncogene	10.1186/s40659-019-0218-7	10.1038/onc.2015.361
Spon2	anti	Schmid et al., 2016, Oncogene; Wang et al., 2021, Cell Discovery	10.1038/onc.2015.451	10.1038/s41421-021-00280-3
Hbegf	anti	Zhou et al., 2022, Nat Immunol.; Wen et al., 2019, Cell Mol Gastroenterol Hepatol.	10.1038/s41590-021-01110-0	10.1016/j.jcmgh.2019.05.006
Nck2	anti	Errington & Macara, 2013, PLoS One; Roy et al., 2010, PNAS	10.1371/journal.pone.0076204	10.1073/pnas.1009743107
Adgre5	anti	Hsiao et al., 2015, The International J of Biochem & Cell Biology; Li et al., 2024, Front Immunol	10.1016/j.biocel.2015.06.007	10.3389/fimmu.2024.1304183
Phf11b	anti	Rahman et al., 2010, Immunol Cell Biol	10.1038/icb.2010.57
Aff3	anti	Lefèvre et al., 2015, Oncogenesis	10.1038/oncsis.2015.20
Cd226	anti	Fang et al., 2009, Journal of Immunology; Zhang et al., 2024, Cell Death Dis.	10.4049/jimmunol.0803090	10.1038/s41419-024-07080-z
Pecam1	anti	Gao et al., 2003, Blood; Ross et al., 2011, J Immunol.; Ma et al., 2010, PNAS; Marelli-Berg et al., 2013, J Cell Sci.	10.1182/blood-2003-01-0003	10.4049/jimmunol.1000502	10.1073/pnas.1011748107	10.1242/jcs.124099
Acsbg1	anti	Kanno et al., 2021, Cell Rep	10.1016/j.celrep.2021.109921
Sgk1	anti	Mason et al., 2021, Cell Rep; Pastore et al., 2015, Cell Death & Disease	10.1016/j.celrep.2021.108821	10.1038/cddis.2015.232
Eno1	anti	Huang et al., 2022, Mol Ther Oncolytics	10.1016/j.omto.2021.12.026
Gclm	anti	Lin et al., 2025, Nat Comm; Föller et al., 2013, Cell Death Differ.	10.1038/s41467-024-55568-1	10.1038/cdd.2013.70
Tnfaip3	anti	Geismann et al., 2023, Cell Death Dis.; Matsuzawa et al., 2015, Autophagy	10.1038/s41419-022-05535-9	10.1080/15548627.2015.1055439
Ell2	anti	Wang et al., 2020, Cancer Manag Res	10.2147/CMAR.S248854
Cebpb	anti	Tamura et al., 2015, Biochem and Biophysical Research Comm; Messenger et al., 2018, Cell Death Dis.	10.1016/j.bbrc.2015.07.045	10.1038/s41419-018-1103-y
Sik1	anti	Zhang et al., 2018, Cell Physiol Biochem.	10.1159/000490831
Id3	both	Menner et al., 2015, J Immunol; Simbulan-Rosenthal et al., 2006, Oncogene	10.4049/jimmunol.1402607	10.1038/sj.onc.1209407
Tgfbr3	both	Zheng et al., 2013, Biosci Rep.; Chu et al., 2011, J Cell Physiol.	10.1042/BSR20120047	10.1002/jcp.22604
Rgs2	both	Dong et al., 2017, Cell Death & Disease; Linder et al., 2018, Sci Rep.	10.1038/cddis.2016.216	10.1038/s41598-018-35332-4
Gimap4	pro	Schnell & Jacobs, 2006, Blood	10.1182/blood-2005-11-4616
Fgl2	pro	Bennion et al., 2024, Nat Comm	10.1038/s41467-024-49475-8
Dedd2	pro	Roth et al., 2002, J Biol Chem; Alcivar et al., 2003, Oncogene	10.1074/jbc.M110749200	10.1038/sj.onc.1206099
Rnf144a	pro	Ho et al., 2014, PNAS; Han & Kim, 2020, J Cell Sci	10.1073/pnas.1323107111	10.1242/jcs.247304
Map3k5	pro	Prickett et al., 2014, J Invest Dermatol.	10.1038/jid.2013.365
Alkbh7	pro	Jordan et al., 2017, Cell Death & Disease	10.1038/cddis.2017.343
Dtx1	pro	Hsu et al., 2018, Cell Death Disease	10.1038/s41419-017-0165-6
