## Supplementary Table S5 for "Multi-level orchestration of γδ T cell development and central nervous system inflammation by retinoic acid"

### Sheet: Vg4_adult_spleen_d0_DEG
gene	p_val	avg_log2FC	pct.1	pct.2	p_val_adj	Expression_Change
mt-Atp8	1.6686e-28	2.37126	0.424	0.129	3.48438e-24	Upregulated CRE+
Auts2	1.27925e-09	2.00039	0.259	0.104	2.67132e-05	Upregulated CRE+
Rnf43	3.38421e-09	1.69826	0.266	0.115	7.06691e-05	Upregulated CRE+
Ly6a	5.6536e-09	1.68753	0.54	0.369	0.000118059	Upregulated CRE+
H4c4	2.3584e-08	1.43102	0.324	0.17	0.000492482	Upregulated CRE+
Edaradd	1.07025e-07	1.39594	0.317	0.17	0.00223489	Upregulated CRE+
Ccr10	6.00423e-09	1.38916	0.388	0.204	0.00012538	Upregulated CRE+
Ckb	1.46597e-10	1.18941	0.604	0.437	3.06123e-06	Upregulated CRE+
Lipa	1.61414e-06	1.09778	0.41	0.273	0.0337065	Upregulated CRE+
Serpinb1a	1.4812e-08	1.08483	0.59	0.439	0.000309305	Upregulated CRE+
Eif1b	3.83604e-07	1.078	0.41	0.263	0.00801042	Upregulated CRE+
Tbcb	5.16664e-09	1.06559	0.504	0.332	0.00010789	Upregulated CRE+
Coa3	3.18019e-07	1.04922	0.417	0.281	0.00664088	Upregulated CRE+
Psmb5	4.22447e-08	1.00288	0.54	0.412	0.000882153	Upregulated CRE+
Coq10b	1.22701e-07	-1.00053	0.245	0.506	0.00256224	Downregulated CRE+
Nr1d1	1.663e-09	-1.00698	0.36	0.651	3.47269e-05	Downregulated CRE+
Rhoh	7.17895e-08	-1.01317	0.245	0.526	0.00149911	Downregulated CRE+
Ric1	1.71372e-07	-1.02437	0.209	0.468	0.00357858	Downregulated CRE+
Pnrc1	2.43146e-26	-1.02659	0.856	0.971	5.07738e-22	Downregulated CRE+
Gimap5	1.87867e-06	-1.04319	0.158	0.373	0.0392305	Downregulated CRE+
2410006H16Rik	9.59292e-15	-1.04422	0.583	0.828	2.00319e-10	Downregulated CRE+
Klf6	1.29761e-17	-1.04608	0.835	0.955	2.70966e-13	Downregulated CRE+
Chd2	4.3228e-07	-1.06263	0.237	0.475	0.00902687	Downregulated CRE+
Ubc	1.96609e-32	-1.06701	0.885	0.985	4.10559e-28	Downregulated CRE+
Cdk8	1.12952e-18	-1.07326	1	0.999	2.35867e-14	Downregulated CRE+
Crybg1	1.58049e-07	-1.08391	0.194	0.447	0.00330038	Downregulated CRE+
Gimap3	1.10287e-08	-1.08741	0.281	0.546	0.000230302	Downregulated CRE+
Gm20186	7.89454e-10	-1.08765	0.568	0.763	1.64854e-05	Downregulated CRE+
Jmjd1c	8.68559e-10	-1.09256	0.266	0.576	1.81373e-05	Downregulated CRE+
Bach2	6.37247e-07	-1.09551	0.144	0.369	0.013307	Downregulated CRE+
Taf1d	5.90962e-08	-1.09959	0.201	0.459	0.00123405	Downregulated CRE+
Kdm6b	3.16762e-09	-1.10685	0.353	0.618	6.61462e-05	Downregulated CRE+
Eif5	3.68447e-10	-1.12093	0.266	0.57	7.69391e-06	Downregulated CRE+
Acsbg1	8.63029e-08	-1.12123	0.281	0.546	0.00180218	Downregulated CRE+
Rel	3.54612e-07	-1.14086	0.165	0.399	0.00740501	Downregulated CRE+
Il2rb	7.36762e-11	-1.14364	0.324	0.627	1.53851e-06	Downregulated CRE+
Tiparp	2.96339e-07	-1.15012	0.288	0.517	0.00618815	Downregulated CRE+
Mir142hg	1.85345e-13	-1.15253	0.489	0.774	3.87038e-09	Downregulated CRE+
Btg1	2.16861e-29	-1.15432	0.842	0.974	4.5285e-25	Downregulated CRE+
Zeb1	8.88752e-12	-1.15539	0.266	0.609	1.85589e-07	Downregulated CRE+
Clk1	5.76875e-14	-1.15602	0.41	0.743	1.20463e-09	Downregulated CRE+
Itpkb	1.29379e-09	-1.16295	0.295	0.59	2.7017e-05	Downregulated CRE+
Jmy	1.0704e-07	-1.1675	0.158	0.407	0.00223521	Downregulated CRE+
Cebpb	4.93662e-12	-1.16851	0.432	0.74	1.03087e-07	Downregulated CRE+
Gimap8	3.84379e-07	-1.17596	0.173	0.401	0.00802661	Downregulated CRE+
Gphn	5.73587e-12	-1.17923	0.432	0.762	1.19777e-07	Downregulated CRE+
Irs2	1.41083e-08	-1.19778	0.151	0.417	0.000294609	Downregulated CRE+
Gm56906	9.26284e-14	-1.20203	0.388	0.714	1.93427e-09	Downregulated CRE+
Zfp36	1.63742e-19	-1.21046	0.878	0.972	3.41926e-15	Downregulated CRE+
Chchd2	8.0969e-19	-1.21974	0.439	0.82	1.69079e-14	Downregulated CRE+
Traf1	1.10252e-06	-1.22872	0.173	0.392	0.0230229	Downregulated CRE+
Itgb1	5.07259e-09	-1.24887	0.295	0.562	0.000105926	Downregulated CRE+
Fosb	4.54945e-12	-1.25425	0.655	0.819	9.50017e-08	Downregulated CRE+
Tob1	4.82098e-08	-1.25667	0.151	0.411	0.00100672	Downregulated CRE+
Mideas	3.21247e-15	-1.26084	0.338	0.71	6.70828e-11	Downregulated CRE+
Slc7a1	1.79602e-09	-1.26577	0.209	0.493	3.75046e-05	Downregulated CRE+
Lncpint	5.18495e-18	-1.28298	0.496	0.806	1.08272e-13	Downregulated CRE+
Tob2	1.96163e-08	-1.28725	0.23	0.493	0.000409627	Downregulated CRE+
Ttc39b	5.38336e-08	-1.29703	0.129	0.385	0.00112415	Downregulated CRE+
Tsc22d2	1.99347e-07	-1.30096	0.165	0.405	0.00416276	Downregulated CRE+
Hexb	5.46978e-31	-1.31005	0.871	0.985	1.1422e-26	Downregulated CRE+
Sertad1	2.79612e-08	-1.31316	0.201	0.464	0.000583885	Downregulated CRE+
Siah2	5.07991e-11	-1.31775	0.295	0.591	1.06079e-06	Downregulated CRE+
Nrip1	7.85341e-17	-1.35031	0.453	0.78	1.63995e-12	Downregulated CRE+
H1f2	2.57622e-07	-1.37284	0.115	0.339	0.00537966	Downregulated CRE+
Zc3h12a	9.38181e-12	-1.38255	0.23	0.56	1.95911e-07	Downregulated CRE+
Junb	1.61968e-45	-1.39356	0.971	0.993	3.38221e-41	Downregulated CRE+
Socs3	6.56664e-14	-1.39401	0.288	0.644	1.37124e-09	Downregulated CRE+
Wsb1	9.18671e-09	-1.39421	0.209	0.465	0.000191837	Downregulated CRE+
Vps37b	5.40581e-19	-1.414	0.525	0.826	1.12884e-14	Downregulated CRE+
Klf3	1.76488e-12	-1.41447	0.259	0.588	3.68542e-08	Downregulated CRE+
Nfkbiz	9.13556e-13	-1.45197	0.273	0.596	1.90769e-08	Downregulated CRE+
Klf4	7.43414e-10	-1.45482	0.317	0.581	1.5524e-05	Downregulated CRE+
Atp2b4	2.92335e-10	-1.46499	0.158	0.447	6.10454e-06	Downregulated CRE+
Dusp1	1.43124e-31	-1.47616	0.82	0.969	2.98872e-27	Downregulated CRE+
Gm48099	5.01029e-07	-1.48283	0.065	0.269	0.0104625	Downregulated CRE+
Hexim1	1.73179e-07	-1.48323	0.094	0.315	0.00361633	Downregulated CRE+
Dnajb9	3.65419e-09	-1.49873	0.158	0.439	7.63067e-05	Downregulated CRE+
Uty	3.44836e-07	-1.49926	0.072	0.283	0.00720087	Downregulated CRE+
Lpxn	4.262e-09	-1.51988	0.137	0.407	8.8999e-05	Downregulated CRE+
Fam110a	1.15804e-06	-1.52177	0.129	0.337	0.0241822	Downregulated CRE+
Erh	7.31268e-10	-1.52601	0.137	0.43	1.52703e-05	Downregulated CRE+
Nfkbia	8.17732e-26	-1.52949	0.691	0.927	1.70759e-21	Downregulated CRE+
Slc38a2	1.49294e-11	-1.52956	0.216	0.527	3.11756e-07	Downregulated CRE+
Smad7	1.0299e-12	-1.53627	0.237	0.574	2.15065e-08	Downregulated CRE+
Aff1	3.43891e-07	-1.55256	0.101	0.312	0.00718114	Downregulated CRE+
Ifrd1	2.50173e-22	-1.57149	0.496	0.819	5.22411e-18	Downregulated CRE+
Camk1d	4.13037e-26	-1.57332	0.612	0.926	8.62503e-22	Downregulated CRE+
Cmss1	5.84117e-34	-1.57544	0.978	0.998	1.21975e-29	Downregulated CRE+
Prr7	6.47001e-08	-1.63347	0.122	0.352	0.00135107	Downregulated CRE+
Mdn1	8.32507e-07	-1.63929	0.079	0.276	0.0173844	Downregulated CRE+
Pim3	3.34279e-08	-1.6416	0.144	0.387	0.000698042	Downregulated CRE+
Jun	4.64154e-28	-1.64818	0.719	0.948	9.69247e-24	Downregulated CRE+
Ier2	1.60574e-31	-1.65336	0.77	0.951	3.35312e-27	Downregulated CRE+
Dusp2	8.35269e-08	-1.66234	0.18	0.422	0.00174421	Downregulated CRE+
Cpd	1.92325e-10	-1.66457	0.115	0.407	4.01613e-06	Downregulated CRE+
Dusp5	4.49697e-21	-1.67101	0.41	0.778	9.39057e-17	Downregulated CRE+
Kdm2b	2.98782e-08	-1.70503	0.101	0.341	0.000623918	Downregulated CRE+
Ccnl1	1.06858e-26	-1.73739	0.381	0.81	2.23141e-22	Downregulated CRE+
Zfp622	1.31973e-12	-1.74721	0.137	0.479	2.75585e-08	Downregulated CRE+
Plk3	2.02241e-13	-1.76592	0.18	0.527	4.2232e-09	Downregulated CRE+
Tagap	1.66418e-14	-1.82453	0.165	0.528	3.47514e-10	Downregulated CRE+
Ddx3y	4.14764e-10	-1.84274	0.101	0.376	8.66111e-06	Downregulated CRE+
Gm56740	7.80141e-10	-1.84835	0.129	0.401	1.62909e-05	Downregulated CRE+
Fosl2	7.18048e-13	-1.87135	0.101	0.422	1.49943e-08	Downregulated CRE+
Errfi1	7.71388e-07	-1.87207	0.065	0.252	0.0161081	Downregulated CRE+
Snhg12	1.11311e-12	-1.88035	0.158	0.479	2.32439e-08	Downregulated CRE+
Gadd45b	8.90212e-12	-1.92288	0.281	0.564	1.85894e-07	Downregulated CRE+
Csrnp1	1.04303e-25	-1.92375	0.331	0.755	2.17806e-21	Downregulated CRE+
Ern1	6.86083e-09	-1.93579	0.101	0.346	0.000143268	Downregulated CRE+
Ppp1r15a	1.46546e-37	-1.94613	0.453	0.887	3.06017e-33	Downregulated CRE+
Hsph1	1.10895e-09	-1.96758	0.129	0.395	2.31571e-05	Downregulated CRE+
Camk2b	3.46336e-19	-1.98966	0.201	0.623	7.23218e-15	Downregulated CRE+
Cks2	2.42031e-08	-2.01687	0.108	0.339	0.00050541	Downregulated CRE+
Fgfr2	7.75275e-27	-2.0199	0.281	0.751	1.61893e-22	Downregulated CRE+
Crem	2.85727e-07	-2.02154	0.058	0.255	0.00596655	Downregulated CRE+
Ell2	5.22197e-15	-2.06294	0.158	0.519	1.09045e-10	Downregulated CRE+
Jarid2	1.12262e-24	-2.0841	0.266	0.715	2.34426e-20	Downregulated CRE+
Gm19951	3.27468e-29	-2.10957	0.388	0.823	6.83819e-25	Downregulated CRE+
Sytl3	1.49834e-11	-2.1209	0.079	0.377	3.12882e-07	Downregulated CRE+
Rgs1	4.4681e-27	-2.14541	0.374	0.8	9.33028e-23	Downregulated CRE+
Nfil3	8.6214e-23	-2.16163	0.187	0.642	1.80032e-18	Downregulated CRE+
Dnajb1	1.7915e-25	-2.2018	0.367	0.788	3.74101e-21	Downregulated CRE+
Cd69	1.00284e-33	-2.20187	0.388	0.841	2.09413e-29	Downregulated CRE+
Per1	1.0465e-26	-2.21383	0.216	0.7	2.18529e-22	Downregulated CRE+
Tnfaip3	1.63186e-47	-2.25224	0.583	0.948	3.40765e-43	Downregulated CRE+
Filip1l	3.62174e-45	-2.28683	0.468	0.912	7.56292e-41	Downregulated CRE+
Il31ra	1.79118e-32	-2.2958	0.381	0.853	3.74035e-28	Downregulated CRE+
Phlda1	2.87635e-11	-2.31843	0.122	0.408	6.00639e-07	Downregulated CRE+
Nfkbid	1.37941e-22	-2.39183	0.158	0.611	2.88048e-18	Downregulated CRE+
Nr4a3	2.90803e-20	-2.39243	0.151	0.572	6.07254e-16	Downregulated CRE+
Rgs2	7.1261e-19	-2.435	0.209	0.599	1.48807e-14	Downregulated CRE+
Bhlhe40	5.89496e-31	-2.48316	0.302	0.774	1.23099e-26	Downregulated CRE+
Lars2	2.78258e-46	-2.59934	0.439	0.933	5.81059e-42	Downregulated CRE+
Epb41l2	3.01184e-13	-2.6591	0.065	0.384	6.28932e-09	Downregulated CRE+
Cdkn1a	9.02612e-16	-2.95804	0.094	0.45	1.88484e-11	Downregulated CRE+
Maff	2.41732e-15	-3.024	0.072	0.418	5.04785e-11	Downregulated CRE+
Cxcr4	3.3085e-09	-3.06119	0.029	0.253	6.90882e-05	Downregulated CRE+
Tgif1	1.33844e-14	-3.11544	0.043	0.378	2.79492e-10	Downregulated CRE+
Nr4a1	1.52856e-41	-3.13642	0.345	0.834	3.19195e-37	Downregulated CRE+
Nr4a2	1.41873e-13	-3.21778	0.043	0.357	2.96258e-09	Downregulated CRE+
Skil	7.38462e-15	-3.49775	0.036	0.369	1.54206e-10	Downregulated CRE+
Atf3	9.58694e-27	-3.68865	0.158	0.628	2.00194e-22	Downregulated CRE+
Il17a	1.70908e-12	-3.69713	0.05	0.345	3.56891e-08	Downregulated CRE+
Mafk	3.35251e-10	-3.85447	0.014	0.251	7.00071e-06	Downregulated CRE+
Hspa1b	1.26908e-29	-4.32905	0.086	0.603	2.65008e-25	Downregulated CRE+
Egr1	7.3629e-30	-4.50027	0.072	0.607	1.53752e-25	Downregulated CRE+
Hspa1a	9.47358e-16	-6.53248	0.022	0.355	1.97827e-11	Downregulated CRE+

### Sheet: Vg4_adult_spleen_d11EAE_DEG
gene	p_val	avg_log2FC	pct.1	pct.2	p_val_adj	Expression_Change
Ccr10	0	3.32473	0.851	0.116	0	Upregulated CRE+
Xist	0	2.60003	0.575	0.1	0	Upregulated CRE+
Hlf	0	2.02849	0.471	0.156	0	Upregulated CRE+
Rasgef1b	1.65838e-214	1.89744	0.316	0.101	3.46302e-210	Upregulated CRE+
Tesc	0	1.79928	0.545	0.217	0	Upregulated CRE+
Cdkn1a	3.20442e-130	1.74697	0.286	0.12	6.69148e-126	Upregulated CRE+
Nfkbid	3.06968e-262	1.65764	0.556	0.281	6.4101e-258	Upregulated CRE+
Itgae	0	1.62637	0.872	0.422	0	Upregulated CRE+
Atf3	1.12008e-94	1.5858	0.36	0.204	2.33895e-90	Upregulated CRE+
Tgif1	6.69822e-136	1.52368	0.383	0.198	1.39872e-131	Upregulated CRE+
Dleu2	4.33908e-125	1.50131	0.26	0.102	9.06086e-121	Upregulated CRE+
Tox	2.82488e-233	1.49266	0.468	0.197	5.89892e-229	Upregulated CRE+
Nr4a1	4.49914e-277	1.47454	0.84	0.677	9.39511e-273	Upregulated CRE+
Arl5c	1.17763e-278	1.473	0.583	0.287	2.45913e-274	Upregulated CRE+
Csrnp1	1.18447e-260	1.46477	0.675	0.434	2.47342e-256	Upregulated CRE+
Syne2	1.07775e-230	1.42079	0.47	0.205	2.25055e-226	Upregulated CRE+
Gadd45b	2.26514e-252	1.40222	0.772	0.566	4.73007e-248	Upregulated CRE+
Rnf157	4.14233e-109	1.37988	0.28	0.124	8.65001e-105	Upregulated CRE+
Rgs2	3.71372e-214	1.3705	0.586	0.329	7.75499e-210	Upregulated CRE+
Cks2	1.89397e-190	1.35213	0.579	0.351	3.95498e-186	Upregulated CRE+
Phlda1	2.03871e-147	1.34252	0.506	0.299	4.25723e-143	Upregulated CRE+
Hmgn1	1.82036e-282	1.33292	0.616	0.314	3.80127e-278	Upregulated CRE+
Bbc3	7.19411e-103	1.30336	0.297	0.142	1.50227e-98	Upregulated CRE+
Hmga2-ps1	5.88846e-139	1.26991	0.422	0.222	1.22963e-134	Upregulated CRE+
Pim3	6.06901e-118	1.26389	0.447	0.263	1.26733e-113	Upregulated CRE+
Dusp2	9.90532e-170	1.24194	0.647	0.439	2.06843e-165	Upregulated CRE+
Smim3	3.57682e-86	1.23394	0.294	0.153	7.46911e-82	Upregulated CRE+
Klf10	3.61355e-131	1.22388	0.421	0.226	7.54581e-127	Upregulated CRE+
Gem	2.76285e-177	1.20644	0.718	0.512	5.76939e-173	Upregulated CRE+
Jmy	1.81312e-75	1.19596	0.271	0.141	3.78615e-71	Upregulated CRE+
Lmna	1.26675e-235	1.18811	0.69	0.422	2.64523e-231	Upregulated CRE+
Ifi30	4.00092e-140	1.1837	0.454	0.252	8.35472e-136	Upregulated CRE+
Igflr1	1.16207e-98	1.16513	0.311	0.154	2.42664e-94	Upregulated CRE+
Tnf	9.65302e-132	1.16172	0.562	0.37	2.01574e-127	Upregulated CRE+
Snhg15	3.08055e-76	1.15743	0.276	0.145	6.43281e-72	Upregulated CRE+
Fosl2	9.969e-57	1.13791	0.292	0.178	2.08173e-52	Upregulated CRE+
Rrad	8.61118e-65	1.11426	0.347	0.213	1.79819e-60	Upregulated CRE+
Hmgn2	1.34057e-70	1.10177	0.437	0.299	2.79937e-66	Upregulated CRE+
Rhob	2.22616e-76	1.08697	0.258	0.128	4.64868e-72	Upregulated CRE+
Akirin2	2.19472e-112	1.07967	0.412	0.233	4.58301e-108	Upregulated CRE+
Egr1	5.36842e-25	1.04847	0.5	0.421	1.12103e-20	Upregulated CRE+
Gm56740	1.38987e-55	1.04136	0.305	0.189	2.90232e-51	Upregulated CRE+
Kdm2b	6.55788e-97	1.04088	0.465	0.301	1.36942e-92	Upregulated CRE+
Gm47283	1.03725e-99	1.03913	0.437	0.263	2.16598e-95	Upregulated CRE+
Mapk6	4.55642e-220	1.01653	0.749	0.525	9.51473e-216	Upregulated CRE+
Nr4a3	1.0061e-79	1.01103	0.424	0.274	2.10094e-75	Upregulated CRE+
Il21r	1.7553e-78	1.00972	0.335	0.192	3.66543e-74	Upregulated CRE+
Tceal9	1.5381e-65	1.00247	0.287	0.161	3.21187e-61	Upregulated CRE+
Klrk1	1.03217e-125	-1.00626	0.365	0.574	2.15537e-121	Downregulated CRE+
Prr29	5.90378e-53	-1.00654	0.159	0.283	1.23283e-48	Downregulated CRE+
Pglyrp1	1.62451e-36	-1.00699	0.168	0.264	3.39231e-32	Downregulated CRE+
Slc2a3	1.51093e-50	-1.00812	0.136	0.255	3.15512e-46	Downregulated CRE+
Gm56906	3.00927e-171	-1.01328	0.387	0.637	6.28395e-167	Downregulated CRE+
Sorl1	1.40896e-79	-1.01974	0.216	0.38	2.94219e-75	Downregulated CRE+
Klrc1	4.16331e-44	-1.02423	0.182	0.29	8.69383e-40	Downregulated CRE+
Ms4a6b	2.56901e-213	-1.03017	0.474	0.724	5.36461e-209	Downregulated CRE+
Nlrc5	1.93446e-50	-1.0302	0.149	0.266	4.03954e-46	Downregulated CRE+
Ckb	1.25193e-124	-1.03268	0.295	0.511	2.61429e-120	Downregulated CRE+
Itgb1	0	-1.03458	0.808	0.932	0	Downregulated CRE+
Bhlhe40	0	-1.03949	0.613	0.878	0	Downregulated CRE+
Epsti1	1.01979e-177	-1.04428	0.441	0.671	2.12954e-173	Downregulated CRE+
Gnaq	8.55167e-82	-1.05821	0.222	0.387	1.78576e-77	Downregulated CRE+
Gab3	6.32907e-96	-1.07244	0.248	0.434	1.32164e-91	Downregulated CRE+
Kcnk1	3.39564e-181	-1.08623	0.407	0.646	7.09078e-177	Downregulated CRE+
Itpr1	6.99692e-109	-1.08923	0.247	0.447	1.4611e-104	Downregulated CRE+
Tmem176b	0	-1.08955	0.761	0.969	0	Downregulated CRE+
Ncf4	1.22592e-72	-1.09922	0.154	0.306	2.55996e-68	Downregulated CRE+
Tagln2	0	-1.10422	0.935	0.992	0	Downregulated CRE+
Dnajc15	1.68106e-263	-1.10922	0.51	0.765	3.51039e-259	Downregulated CRE+
Igtp	2.42499e-40	-1.13206	0.174	0.277	5.06387e-36	Downregulated CRE+
Klf3	1.22846e-83	-1.14312	0.177	0.343	2.56528e-79	Downregulated CRE+
Csf2	2.0042e-65	-1.14866	0.16	0.303	4.18517e-61	Downregulated CRE+
Ifi47	4.48248e-73	-1.18796	0.195	0.348	9.36032e-69	Downregulated CRE+
Nhsl2	1.14144e-91	-1.18875	0.169	0.347	2.38356e-87	Downregulated CRE+
Acsbg1	0	-1.19095	0.687	0.898	0	Downregulated CRE+
Acsl4	2.96969e-107	-1.19262	0.21	0.405	6.20131e-103	Downregulated CRE+
Atxn1	1.38256e-226	-1.19523	0.424	0.685	2.88707e-222	Downregulated CRE+
Podnl1	1.83433e-230	-1.21977	0.367	0.652	3.83045e-226	Downregulated CRE+
Vps54	3.11422e-78	-1.23308	0.142	0.295	6.50312e-74	Downregulated CRE+
Dgat1	2.70749e-106	-1.24832	0.207	0.397	5.65378e-102	Downregulated CRE+
Adcy7	8.06516e-79	-1.28076	0.125	0.277	1.68417e-74	Downregulated CRE+
Mgat5	2.04036e-208	-1.32309	0.3	0.578	4.26067e-204	Downregulated CRE+
Tppp3	8.10378e-180	-1.32848	0.238	0.507	1.69223e-175	Downregulated CRE+
Mdfic	2.33603e-101	-1.44129	0.126	0.303	4.8781e-97	Downregulated CRE+
Coro2a	3.41546e-183	-1.4565	0.199	0.47	7.13216e-179	Downregulated CRE+
Phf11b	5.04217e-134	-1.47182	0.157	0.375	1.05291e-129	Downregulated CRE+
Ddit4	4.58104e-148	-1.47811	0.262	0.489	9.56612e-144	Downregulated CRE+
Il2ra	1.36124e-183	-1.49483	0.19	0.457	2.84255e-179	Downregulated CRE+
Pltp	5.60725e-163	-1.50448	0.18	0.425	1.17091e-158	Downregulated CRE+
Adgre5	0	-1.52999	0.447	0.809	0	Downregulated CRE+
Cyp4f16	9.96032e-91	-1.54422	0.101	0.259	2.07991e-86	Downregulated CRE+
H2-Q7	0	-1.54614	0.534	0.864	0	Downregulated CRE+
Gimap1	0	-1.66756	0.305	0.692	0	Downregulated CRE+
H2-Q6	9.40615e-253	-1.69529	0.217	0.531	1.96419e-248	Downregulated CRE+
Acot7	0	-1.71043	0.269	0.607	0	Downregulated CRE+
Cd226	0	-1.7621	0.241	0.6	0	Downregulated CRE+
Chst11	1.30369e-183	-1.7663	0.138	0.395	2.72236e-179	Downregulated CRE+
H2-Q5	6.6756e-112	-1.86064	0.077	0.251	1.394e-107	Downregulated CRE+
Adam19	9.39331e-150	-1.90428	0.107	0.325	1.96151e-145	Downregulated CRE+
Ifngr1	0	-1.9463	0.528	0.892	0	Downregulated CRE+
Nabp1	7.1283e-128	-1.99331	0.079	0.269	1.48853e-123	Downregulated CRE+
Ly6a	0	-2.00506	0.597	0.95	0	Downregulated CRE+
Gimap9	1.57047e-155	-2.02859	0.084	0.305	3.27945e-151	Downregulated CRE+
AW112010	0	-2.07756	0.398	0.819	0	Downregulated CRE+
Rom1	4.88144e-282	-2.08055	0.173	0.499	1.01934e-277	Downregulated CRE+
Ms4a4b	0	-2.20575	0.362	0.824	0	Downregulated CRE+
Acp5	4.26068e-298	-2.27843	0.129	0.471	8.89716e-294	Downregulated CRE+
St3gal3	0	-2.35678	0.109	0.473	0	Downregulated CRE+
Stat4	1.36929e-284	-2.44962	0.091	0.42	2.85935e-280	Downregulated CRE+
Eif2s3y	2.17282e-217	-2.63977	0.063	0.325	4.53728e-213	Downregulated CRE+
Gimap8	0	-2.83634	0.071	0.417	0	Downregulated CRE+
Gm9961	5.19332e-238	-2.84164	0.061	0.341	1.08447e-233	Downregulated CRE+
Gcnt2	0	-2.93168	0.123	0.622	0	Downregulated CRE+
Ggt1	1.16016e-273	-3.0828	0.067	0.373	2.42264e-269	Downregulated CRE+
Apol7e	3.03129e-187	-3.27357	0.03	0.252	6.32993e-183	Downregulated CRE+
Ramp1	0	-3.2897	0.167	0.846	0	Downregulated CRE+
Gimap6	0	-3.39014	0.049	0.381	0	Downregulated CRE+
Gimap3	0	-3.47857	0.108	0.703	0	Downregulated CRE+
Gimap5	0	-3.47871	0.057	0.467	0	Downregulated CRE+
Ctla4	6.94199e-232	-4.64338	0.017	0.268	1.44963e-227	Downregulated CRE+
Gimap4	0	-6.48018	0.006	0.323	0	Downregulated CRE+

### Sheet: Vg6_adult_spleen_d0_DEG
gene	p_val	avg_log2FC	pct.1	pct.2	p_val_adj	Expression_Change
Stab2	3.67158e-206	3.85654	0.322	0.038	7.667e-202	Upregulated CRE+
mt-Atp8	5.83476e-160	2.46053	0.454	0.136	1.21841e-155	Upregulated CRE+
Npl	5.16457e-104	2.35559	0.312	0.085	1.07847e-99	Upregulated CRE+
Ly6a	5.48117e-41	2.12199	0.319	0.168	1.14458e-36	Upregulated CRE+
Lingo4	6.34397e-100	1.94184	0.394	0.146	1.32475e-95	Upregulated CRE+
Map7	2.76099e-57	1.92419	0.256	0.094	5.76551e-53	Upregulated CRE+
Basp1	3.30031e-62	1.76319	0.325	0.137	6.89171e-58	Upregulated CRE+
Fam83a	3.53876e-58	1.52931	0.378	0.189	7.38964e-54	Upregulated CRE+
Fstl4	3.79845e-81	1.49044	0.435	0.189	7.93192e-77	Upregulated CRE+
Ccr6	7.07223e-142	1.42302	0.75	0.451	1.47682e-137	Upregulated CRE+
Srm	4.09532e-41	1.38516	0.3	0.149	8.55184e-37	Upregulated CRE+
Ly6g5b	1.54275e-87	1.37397	0.603	0.366	3.22158e-83	Upregulated CRE+
Auts2	4.24534e-106	1.34166	0.617	0.297	8.86512e-102	Upregulated CRE+
Pde6d	1.09376e-36	1.33848	0.313	0.172	2.28398e-32	Upregulated CRE+
Lpcat2	7.79877e-46	1.33847	0.329	0.163	1.62854e-41	Upregulated CRE+
Gm6213	8.37023e-35	1.32457	0.286	0.148	1.74787e-30	Upregulated CRE+
Lpcat3	4.63509e-65	1.31926	0.488	0.286	9.679e-61	Upregulated CRE+
Avpi1	1.41709e-72	1.30839	0.544	0.328	2.95916e-68	Upregulated CRE+
Gclm	3.11705e-33	1.30361	0.277	0.145	6.50902e-29	Upregulated CRE+
Sdf2l1	2.22147e-28	1.22236	0.362	0.237	4.63886e-24	Upregulated CRE+
Sptssa	1.75537e-139	1.183	0.876	0.709	3.66556e-135	Upregulated CRE+
Kcnc1	8.10202e-29	1.18188	0.295	0.169	1.69186e-24	Upregulated CRE+
Ppp1r14b	1.1977e-113	1.15376	0.8	0.641	2.50104e-109	Upregulated CRE+
Itgb4	5.91454e-46	1.14613	0.441	0.265	1.23507e-41	Upregulated CRE+
Ckb	5.31428e-145	1.14233	0.884	0.75	1.10973e-140	Upregulated CRE+
Pxdc1	7.8269e-107	1.1359	0.748	0.461	1.63441e-102	Upregulated CRE+
Mogs	4.67942e-54	1.13126	0.504	0.326	9.77156e-50	Upregulated CRE+
H4c4	3.78508e-24	1.10847	0.271	0.159	7.904e-20	Upregulated CRE+
Laptm4b	1.09588e-41	1.09791	0.434	0.277	2.28841e-37	Upregulated CRE+
Dhcr24	5.0812e-39	1.09503	0.402	0.246	1.06106e-34	Upregulated CRE+
Pglyrp2	6.24652e-26	1.08254	0.324	0.206	1.3044e-21	Upregulated CRE+
Ifi30	3.45208e-29	1.06993	0.352	0.223	7.20863e-25	Upregulated CRE+
Large1	6.32666e-51	1.05747	0.518	0.32	1.32113e-46	Upregulated CRE+
Ly6e	0	1.05362	0.997	0.992	0	Upregulated CRE+
Airn	1.92154e-29	1.0521	0.357	0.219	4.01255e-25	Upregulated CRE+
Pdia6	2.33822e-44	1.02732	0.56	0.407	4.88268e-40	Upregulated CRE+
Mcur1	1.00181e-26	1.02728	0.375	0.258	2.09198e-22	Upregulated CRE+
Fkbp2	1.99345e-24	1.00405	0.366	0.253	4.16272e-20	Upregulated CRE+
Sqstm1	1.09933e-83	-1.00506	0.602	0.826	2.29562e-79	Downregulated CRE+
Cebpb	2.00225e-50	-1.00538	0.412	0.648	4.18111e-46	Downregulated CRE+
Ube2j1	2.90354e-46	-1.00839	0.285	0.54	6.06316e-42	Downregulated CRE+
Gabpb1	1.92207e-25	-1.02435	0.138	0.3	4.01368e-21	Downregulated CRE+
Acp5	3.56374e-23	-1.03342	0.123	0.269	7.4418e-19	Downregulated CRE+
Fbxo11	7.91185e-33	-1.04386	0.22	0.421	1.65215e-28	Downregulated CRE+
Dgka	5.44745e-23	-1.04414	0.129	0.275	1.13754e-18	Downregulated CRE+
Ttc39c	5.4734e-26	-1.04676	0.123	0.282	1.14296e-21	Downregulated CRE+
Fam107b	2.83099e-109	-1.04724	0.549	0.844	5.91168e-105	Downregulated CRE+
Tiparp	1.98883e-37	-1.05335	0.243	0.457	4.15308e-33	Downregulated CRE+
Lmnb1	7.44116e-54	-1.05768	0.355	0.61	1.55386e-49	Downregulated CRE+
Icos	5.3945e-31	-1.07408	0.187	0.374	1.12648e-26	Downregulated CRE+
Pnrc1	1.88361e-187	-1.08428	0.85	0.965	3.93336e-183	Downregulated CRE+
Cpd	3.1911e-38	-1.08688	0.176	0.394	6.66365e-34	Downregulated CRE+
Ubc	2.84158e-228	-1.09001	0.916	0.986	5.93379e-224	Downregulated CRE+
Oser1	6.21462e-48	-1.09124	0.261	0.521	1.29774e-43	Downregulated CRE+
Fosb	3.91056e-58	-1.09461	0.628	0.786	8.16604e-54	Downregulated CRE+
Mideas	1.3174e-72	-1.09784	0.403	0.69	2.75099e-68	Downregulated CRE+
Slc25a36	8.16692e-33	-1.10923	0.134	0.32	1.70542e-28	Downregulated CRE+
Slc4a7	3.21077e-31	-1.11515	0.161	0.347	6.70473e-27	Downregulated CRE+
Nr1d1	1.0551e-79	-1.11911	0.48	0.747	2.20327e-75	Downregulated CRE+
Naa10	6.19413e-25	-1.12093	0.118	0.27	1.29346e-20	Downregulated CRE+
Clk1	7.66058e-103	-1.12601	0.428	0.766	1.59968e-98	Downregulated CRE+
Nebl	1.57154e-88	-1.12633	0.368	0.71	3.2817e-84	Downregulated CRE+
Gm11808	1.22852e-143	-1.13361	0.576	0.891	2.5654e-139	Downregulated CRE+
Kpna1	4.49838e-64	-1.13389	0.296	0.587	9.39351e-60	Downregulated CRE+
Usp38	8.38178e-42	-1.13968	0.201	0.431	1.75028e-37	Downregulated CRE+
Bcl2a1b	2.41047e-54	-1.14214	0.364	0.617	5.03354e-50	Downregulated CRE+
Camk2b	7.58888e-45	-1.14911	0.185	0.419	1.58471e-40	Downregulated CRE+
Gimap6	5.69209e-32	-1.15109	0.183	0.371	1.18862e-27	Downregulated CRE+
Fos	2.68348e-92	-1.15474	0.894	0.962	5.60365e-88	Downregulated CRE+
mt-Nd6	6.50692e-31	-1.15684	0.167	0.351	1.35878e-26	Downregulated CRE+
Dennd4a	7.80968e-127	-1.15878	0.645	0.873	1.63082e-122	Downregulated CRE+
Agpat4	2.23338e-35	-1.16819	0.15	0.35	4.66374e-31	Downregulated CRE+
Irs2	6.19577e-35	-1.16949	0.141	0.335	1.2938e-30	Downregulated CRE+
2410006H16Rik	2.68235e-103	-1.17363	0.485	0.795	5.60127e-99	Downregulated CRE+
Klf3	3.36518e-46	-1.1741	0.199	0.442	7.02717e-42	Downregulated CRE+
Taf4b	1.95262e-13	-1.18225	0.152	0.259	4.07746e-09	Downregulated CRE+
Hivep1	1.78269e-34	-1.18325	0.127	0.316	3.72261e-30	Downregulated CRE+
Sertad1	1.50424e-47	-1.18938	0.213	0.465	3.14115e-43	Downregulated CRE+
Zfp622	1.54102e-54	-1.21529	0.241	0.514	3.21796e-50	Downregulated CRE+
Tob1	1.00569e-35	-1.2159	0.141	0.34	2.10008e-31	Downregulated CRE+
Ier5	3.01467e-118	-1.21656	0.624	0.856	6.29523e-114	Downregulated CRE+
Dnaja4	2.16976e-37	-1.22948	0.17	0.38	4.53089e-33	Downregulated CRE+
Siah2	7.80633e-72	-1.23186	0.286	0.596	1.63012e-67	Downregulated CRE+
Lamc1	2.15836e-25	-1.2392	0.116	0.266	4.50708e-21	Downregulated CRE+
Gch1	3.16877e-58	-1.24253	0.277	0.551	6.61703e-54	Downregulated CRE+
Rap1gap2	4.15057e-39	-1.25252	0.135	0.343	8.66721e-35	Downregulated CRE+
Hexb	3.67528e-176	-1.25294	0.895	0.983	7.67473e-172	Downregulated CRE+
Wsb1	4.27064e-59	-1.25461	0.225	0.505	8.91795e-55	Downregulated CRE+
Eif5	2.08295e-82	-1.25859	0.27	0.613	4.34961e-78	Downregulated CRE+
Btg3	1.70218e-34	-1.26438	0.135	0.329	3.55449e-30	Downregulated CRE+
Plk3	2.37291e-66	-1.26474	0.306	0.59	4.9551e-62	Downregulated CRE+
Tob2	2.49745e-58	-1.27485	0.25	0.524	5.21518e-54	Downregulated CRE+
Btg1	4.52496e-225	-1.28038	0.806	0.97	9.44901e-221	Downregulated CRE+
Tatdn2	5.93353e-48	-1.28711	0.159	0.402	1.23904e-43	Downregulated CRE+
Vps37b	2.61816e-99	-1.28891	0.489	0.768	5.46723e-95	Downregulated CRE+
Gphn	7.08818e-83	-1.29075	0.491	0.761	1.48015e-78	Downregulated CRE+
Malt1	1.44784e-28	-1.29105	0.105	0.263	3.02338e-24	Downregulated CRE+
Gm48099	1.69035e-29	-1.29233	0.099	0.259	3.52978e-25	Downregulated CRE+
Tsc22d2	8.88842e-45	-1.29454	0.17	0.403	1.85608e-40	Downregulated CRE+
Map3k8	1.73179e-35	-1.29517	0.164	0.358	3.61633e-31	Downregulated CRE+
Gm47283	5.69687e-34	-1.29835	0.156	0.346	1.18962e-29	Downregulated CRE+
Pim1	1.726e-180	-1.29841	0.796	0.954	3.60423e-176	Downregulated CRE+
Hsph1	1.46107e-47	-1.29996	0.239	0.479	3.051e-43	Downregulated CRE+
Odc1	3.29657e-31	-1.30409	0.1	0.268	6.88389e-27	Downregulated CRE+
Epb41l2	2.8728e-48	-1.31455	0.162	0.398	5.99899e-44	Downregulated CRE+
Gm20186	3.15119e-57	-1.32129	0.371	0.626	6.58031e-53	Downregulated CRE+
Jmy	2.25253e-40	-1.32666	0.143	0.355	4.70374e-36	Downregulated CRE+
Lncpint	3.70749e-127	-1.32714	0.523	0.818	7.74198e-123	Downregulated CRE+
Uty	2.80207e-38	-1.33518	0.121	0.322	5.85128e-34	Downregulated CRE+
Crybg1	1.12224e-49	-1.34324	0.143	0.387	2.34346e-45	Downregulated CRE+
Ddx3y	7.16514e-54	-1.34837	0.147	0.404	1.49622e-49	Downregulated CRE+
Insyn2b	9.85755e-48	-1.355	0.156	0.396	2.05845e-43	Downregulated CRE+
Kdm2b	1.58503e-51	-1.36694	0.181	0.431	3.30987e-47	Downregulated CRE+
Il4ra	3.3949e-33	-1.38043	0.106	0.284	7.08924e-29	Downregulated CRE+
Cmss1	2.70669e-183	-1.38643	0.985	0.997	5.65211e-179	Downregulated CRE+
Smad7	8.70094e-62	-1.39005	0.212	0.497	1.81693e-57	Downregulated CRE+
Btg2	1.00435e-171	-1.40775	0.709	0.934	2.09728e-167	Downregulated CRE+
Runx2	4.34057e-75	-1.41414	0.242	0.555	9.06398e-71	Downregulated CRE+
Nfkbiz	7.27518e-90	-1.41591	0.364	0.67	1.5192e-85	Downregulated CRE+
Kdm6b	3.14656e-84	-1.41631	0.295	0.614	6.57065e-80	Downregulated CRE+
H1f2	5.4119e-32	-1.4182	0.118	0.291	1.13011e-27	Downregulated CRE+
Erh	1.63323e-73	-1.41951	0.182	0.5	3.41052e-69	Downregulated CRE+
Arl5b	1.00707e-38	-1.42954	0.117	0.315	2.10297e-34	Downregulated CRE+
Klf4	3.05152e-43	-1.43253	0.218	0.436	6.37218e-39	Downregulated CRE+
Nfil3	6.83968e-104	-1.44508	0.336	0.677	1.42826e-99	Downregulated CRE+
Gm55594	1.03288e-38	-1.4541	0.132	0.33	2.15686e-34	Downregulated CRE+
Rabgef1	4.65154e-39	-1.45624	0.116	0.313	9.71335e-35	Downregulated CRE+
Sgk1	8.39299e-30	-1.45894	0.147	0.316	1.75262e-25	Downregulated CRE+
Jun	3.7148e-192	-1.45897	0.883	0.968	7.75724e-188	Downregulated CRE+
Rel	9.72859e-61	-1.45983	0.184	0.462	2.03152e-56	Downregulated CRE+
Klf10	8.24586e-60	-1.46241	0.186	0.457	1.7219e-55	Downregulated CRE+
Hk2	2.38039e-43	-1.4627	0.13	0.347	4.97073e-39	Downregulated CRE+
Gm56906	1.48145e-79	-1.47181	0.231	0.551	3.09357e-75	Downregulated CRE+
Prr3	1.93414e-36	-1.47631	0.095	0.277	4.03888e-32	Downregulated CRE+
Slc38a2	3.14629e-70	-1.48914	0.224	0.526	6.57009e-66	Downregulated CRE+
Dusp4	2.02706e-34	-1.4968	0.092	0.266	4.2329e-30	Downregulated CRE+
Bach2	3.58919e-48	-1.50788	0.111	0.336	7.49494e-44	Downregulated CRE+
Dusp1	7.689e-242	-1.51088	0.845	0.977	1.60562e-237	Downregulated CRE+
Pecam1	4.1319e-42	-1.51631	0.101	0.304	8.62822e-38	Downregulated CRE+
Fosl2	8.41013e-43	-1.52963	0.141	0.354	1.7562e-38	Downregulated CRE+
Slc7a1	3.33959e-75	-1.53037	0.221	0.531	6.97374e-71	Downregulated CRE+
Ccnl1	7.6395e-163	-1.54627	0.468	0.823	1.59528e-158	Downregulated CRE+
Csrnp1	1.87946e-119	-1.55686	0.389	0.726	3.92469e-115	Downregulated CRE+
Il2rb	5.2651e-119	-1.57767	0.302	0.682	1.09946e-114	Downregulated CRE+
Fam110a	1.59387e-53	-1.60536	0.141	0.387	3.32832e-49	Downregulated CRE+
Gm43434	8.0009e-37	-1.61411	0.082	0.26	1.67075e-32	Downregulated CRE+
Dnajb9	1.16834e-59	-1.62491	0.138	0.404	2.43973e-55	Downregulated CRE+
Junb	0	-1.62623	0.974	0.989	0	Downregulated CRE+
Chsy1	7.81925e-36	-1.62885	0.083	0.257	1.63282e-31	Downregulated CRE+
Rgs2	9.51094e-93	-1.66369	0.277	0.61	1.98607e-88	Downregulated CRE+
Lpxn	4.39624e-87	-1.68783	0.181	0.518	9.18022e-83	Downregulated CRE+
Camk1d	1.42404e-187	-1.69035	0.704	0.935	2.97369e-183	Downregulated CRE+
Pim3	4.64975e-48	-1.69425	0.155	0.381	9.70962e-44	Downregulated CRE+
Gcnt2	8.01701e-81	-1.70009	0.135	0.45	1.67411e-76	Downregulated CRE+
Mir142hg	2.23882e-155	-1.73344	0.381	0.772	4.6751e-151	Downregulated CRE+
Zfp36	9.90342e-283	-1.76137	0.909	0.978	2.06803e-278	Downregulated CRE+
Traf1	5.49345e-92	-1.77476	0.209	0.546	1.14714e-87	Downregulated CRE+
Gm56740	1.29865e-78	-1.82825	0.139	0.451	2.71185e-74	Downregulated CRE+
Prr7	1.64141e-69	-1.86264	0.136	0.421	3.42758e-65	Downregulated CRE+
Filip1l	3.43046e-264	-1.88014	0.572	0.918	7.16349e-260	Downregulated CRE+
Bcl2a1d	8.94754e-63	-1.88689	0.115	0.375	1.86843e-58	Downregulated CRE+
Acsbg1	1.032e-121	-1.89092	0.232	0.619	2.15502e-117	Downregulated CRE+
Jarid2	1.52587e-154	-1.89307	0.309	0.73	3.18632e-150	Downregulated CRE+
Hexim1	9.36685e-54	-1.89493	0.088	0.319	1.95599e-49	Downregulated CRE+
Dusp5	3.6807e-170	-1.92165	0.388	0.782	7.68604e-166	Downregulated CRE+
Nfkbid	1.1338e-114	-1.92495	0.267	0.624	2.36761e-110	Downregulated CRE+
Fgfr2	1.68749e-183	-1.95584	0.308	0.766	3.52382e-179	Downregulated CRE+
Zc3h12a	9.82957e-115	-1.96229	0.194	0.577	2.05261e-110	Downregulated CRE+
Gm19951	1.14672e-188	-1.97575	0.426	0.828	2.39457e-184	Downregulated CRE+
Nfkbia	9.32385e-302	-1.9926	0.765	0.962	1.94701e-297	Downregulated CRE+
Per1	6.47377e-154	-1.99757	0.26	0.683	1.35185e-149	Downregulated CRE+
Rrad	1.73309e-43	-2.04093	0.102	0.305	3.61904e-39	Downregulated CRE+
Ier2	8.38247e-265	-2.04445	0.761	0.952	1.75043e-260	Downregulated CRE+
Dnajb1	3.28295e-163	-2.05115	0.386	0.783	6.85546e-159	Downregulated CRE+
Ppp1r15a	4.39464e-253	-2.05579	0.44	0.877	9.17688e-249	Downregulated CRE+
Skil	1.96646e-58	-2.06826	0.08	0.32	4.10637e-54	Downregulated CRE+
Itgb1	3.83179e-139	-2.09221	0.308	0.68	8.00154e-135	Downregulated CRE+
Ifrd1	6.60205e-227	-2.1211	0.422	0.839	1.37864e-222	Downregulated CRE+
Cks2	2.37998e-79	-2.17949	0.112	0.411	4.96988e-75	Downregulated CRE+
Tuba1c	1.03567e-56	-2.20077	0.065	0.294	2.16268e-52	Downregulated CRE+
Tagap	1.17463e-127	-2.22784	0.154	0.563	2.45287e-123	Downregulated CRE+
Gadd45b	7.65887e-133	-2.26923	0.314	0.677	1.59933e-128	Downregulated CRE+
Ern1	3.43831e-92	-2.28413	0.135	0.463	7.17987e-88	Downregulated CRE+
Cd69	6.53443e-271	-2.33301	0.491	0.889	1.36452e-266	Downregulated CRE+
Il31ra	3.77286e-215	-2.33832	0.431	0.857	7.8785e-211	Downregulated CRE+
Il17a	2.98777e-89	-2.34583	0.125	0.447	6.23907e-85	Downregulated CRE+
Fam124b	4.53507e-52	-2.38578	0.048	0.254	9.47013e-48	Downregulated CRE+
Lef1	1.61615e-57	-2.38905	0.051	0.276	3.37484e-53	Downregulated CRE+
Phlda1	2.37642e-100	-2.41285	0.12	0.468	4.96245e-96	Downregulated CRE+
Ell2	1.11947e-105	-2.45553	0.101	0.457	2.33767e-101	Downregulated CRE+
Lars2	1.25951e-292	-2.49326	0.531	0.932	2.63011e-288	Downregulated CRE+
Gm43305	5.79686e-55	-2.54648	0.05	0.265	1.2105e-50	Downregulated CRE+
Tnfaip3	0	-2.54904	0.651	0.961	0	Downregulated CRE+
Bhlhe40	6.32765e-250	-2.73583	0.325	0.801	1.32134e-245	Downregulated CRE+
Gm36723	4.60075e-102	-2.80302	0.061	0.399	9.60729e-98	Downregulated CRE+
Cdkn1a	5.84642e-95	-2.83148	0.09	0.414	1.22085e-90	Downregulated CRE+
Rgs1	9.7641e-209	-2.95028	0.258	0.735	2.03894e-204	Downregulated CRE+
Dusp2	6.06869e-94	-2.96442	0.078	0.399	1.26726e-89	Downregulated CRE+
Sytl3	1.89474e-99	-3.3926	0.037	0.357	3.9566e-95	Downregulated CRE+
Nr4a3	4.01834e-169	-3.53735	0.065	0.531	8.39109e-165	Downregulated CRE+
Maff	9.64621e-96	-3.62611	0.036	0.346	2.01432e-91	Downregulated CRE+
Nr4a1	1.38041e-263	-3.72167	0.212	0.755	2.88257e-259	Downregulated CRE+
Gem	3.75445e-73	-3.74897	0.036	0.288	7.84004e-69	Downregulated CRE+
Tgif1	1.25322e-122	-3.95985	0.036	0.404	2.61698e-118	Downregulated CRE+
Atf3	6.71754e-174	-4.13942	0.118	0.573	1.40276e-169	Downregulated CRE+
Hspa1b	2.62049e-198	-4.33446	0.127	0.614	5.47211e-194	Downregulated CRE+
Nr4a2	1.57434e-110	-4.43281	0.023	0.359	3.28754e-106	Downregulated CRE+
Egr1	1.42704e-211	-4.97062	0.102	0.623	2.97994e-207	Downregulated CRE+
Hspa1a	3.56378e-114	-5.55565	0.042	0.383	7.44188e-110	Downregulated CRE+
Itga4	1.87171e-91	-5.72128	0.011	0.295	3.90851e-87	Downregulated CRE+

### Sheet: Vg6_adult_spleen_d11EAE_DEG
gene	p_val	avg_log2FC	pct.1	pct.2	p_val_adj	Expression_Change
Il22	2.05781e-73	3.1504	0.317	0.052	4.29711e-69	Upregulated CRE+
Ccr10	5.15683e-144	2.80304	0.52	0.096	1.07685e-139	Upregulated CRE+
Hlf	2.74154e-61	2.41392	0.298	0.062	5.72489e-57	Upregulated CRE+
Map7	4.75069e-51	2.23452	0.266	0.058	9.9204e-47	Upregulated CRE+
Sdc1	2.58409e-49	2.20248	0.276	0.069	5.39611e-45	Upregulated CRE+
Nr4a1	1.00644e-150	2.17054	0.794	0.465	2.10165e-146	Upregulated CRE+
Atf3	1.84864e-70	2.09582	0.502	0.225	3.86033e-66	Upregulated CRE+
Rasgef1b	3.51629e-83	1.98173	0.461	0.144	7.34272e-79	Upregulated CRE+
Klf4	5.94016e-58	1.97662	0.367	0.119	1.24042e-53	Upregulated CRE+
Itgae	8.68474e-161	1.9336	0.702	0.25	1.81355e-156	Upregulated CRE+
Egr1	1.72872e-27	1.83476	0.539	0.393	3.60992e-23	Upregulated CRE+
Maff	2.0892e-39	1.74687	0.303	0.112	4.36268e-35	Upregulated CRE+
Cdkn1a	1.47308e-51	1.73714	0.427	0.192	3.0761e-47	Upregulated CRE+
Pxdc1	2.0307e-95	1.73645	0.572	0.227	4.24051e-91	Upregulated CRE+
Gadd45b	8.13122e-106	1.70097	0.786	0.511	1.69796e-101	Upregulated CRE+
Dleu2	1.74242e-41	1.69353	0.299	0.103	3.63852e-37	Upregulated CRE+
Pim3	1.14368e-53	1.65535	0.448	0.205	2.38823e-49	Upregulated CRE+
Nfkbid	8.37398e-69	1.45168	0.604	0.329	1.74865e-64	Upregulated CRE+
Jmy	5.00261e-31	1.41186	0.304	0.135	1.04465e-26	Upregulated CRE+
Gm55594	2.42195e-32	1.40478	0.281	0.109	5.05752e-28	Upregulated CRE+
Klf10	8.42732e-44	1.39286	0.391	0.17	1.75979e-39	Upregulated CRE+
Hmgn1	1.52735e-81	1.38065	0.567	0.233	3.18941e-77	Upregulated CRE+
Csrnp1	3.67582e-90	1.36616	0.733	0.469	7.67585e-86	Upregulated CRE+
Klf9	5.53026e-34	1.34153	0.324	0.141	1.15483e-29	Upregulated CRE+
Fstl4	1.6351e-34	1.33565	0.3	0.119	3.41441e-30	Upregulated CRE+
Tgif1	2.48331e-33	1.33423	0.376	0.192	5.18564e-29	Upregulated CRE+
Cpe	4.05458e-42	1.32864	0.371	0.157	8.46678e-38	Upregulated CRE+
Cks2	2.12923e-44	1.32691	0.47	0.248	4.44626e-40	Upregulated CRE+
Nr4a3	5.37196e-40	1.32584	0.423	0.214	1.12177e-35	Upregulated CRE+
St6gal1	8.04645e-38	1.31783	0.321	0.126	1.68026e-33	Upregulated CRE+
Fosl2	5.71933e-31	1.31154	0.355	0.177	1.19431e-26	Upregulated CRE+
Snhg15	1.93685e-28	1.28453	0.31	0.145	4.04452e-24	Upregulated CRE+
Arl5c	8.61025e-63	1.2538	0.576	0.3	1.79799e-58	Upregulated CRE+
Prr7	7.52285e-43	1.18228	0.478	0.251	1.57092e-38	Upregulated CRE+
Bbc3	2.28644e-25	1.16207	0.267	0.118	4.77454e-21	Upregulated CRE+
Ell2	3.39404e-34	1.16052	0.416	0.219	7.08744e-30	Upregulated CRE+
Gem	3.044e-42	1.14746	0.542	0.327	6.35649e-38	Upregulated CRE+
Kdm2b	1.22524e-39	1.14344	0.467	0.254	2.55856e-35	Upregulated CRE+
Hk2	1.67343e-22	1.14164	0.279	0.137	3.49446e-18	Upregulated CRE+
Slc25a25	1.36686e-22	1.13894	0.254	0.115	2.85428e-18	Upregulated CRE+
Phlda1	6.36456e-38	1.12895	0.458	0.254	1.32905e-33	Upregulated CRE+
Dhcr24	5.80501e-39	1.10491	0.45	0.234	1.2122e-34	Upregulated CRE+
Xist	6.51573e-61	1.08341	0.546	0.25	1.36061e-56	Upregulated CRE+
Tox	8.40056e-72	1.06895	0.717	0.434	1.7542e-67	Upregulated CRE+
Ccr6	3.58679e-80	1.06104	0.696	0.361	7.48994e-76	Upregulated CRE+
Fgf13	1.0864e-24	1.04214	0.271	0.121	2.26862e-20	Upregulated CRE+
Akirin2	6.28492e-32	1.03611	0.408	0.218	1.31242e-27	Upregulated CRE+
Rabgef1	4.19142e-29	1.03572	0.371	0.19	8.75253e-25	Upregulated CRE+
Zc3h12a	1.52046e-35	1.03441	0.523	0.331	3.17503e-31	Upregulated CRE+
Tesc	1.14387e-20	1.01461	0.291	0.156	2.38863e-16	Upregulated CRE+
Lmna	7.29417e-67	1.01139	0.715	0.437	1.52317e-62	Upregulated CRE+
Podnl1	9.41903e-66	-1.00114	0.421	0.63	1.96688e-61	Downregulated CRE+
Nlrc5	1.32497e-23	-1.00786	0.161	0.279	2.7668e-19	Downregulated CRE+
Gm56906	1.99728e-33	-1.01256	0.301	0.453	4.17072e-29	Downregulated CRE+
Itpr1	2.11827e-37	-1.02041	0.288	0.448	4.42336e-33	Downregulated CRE+
Adcy7	1.03268e-22	-1.02575	0.17	0.285	2.15644e-18	Downregulated CRE+
Plaat3	2.24155e-28	-1.02925	0.252	0.384	4.68081e-24	Downregulated CRE+
Nipal3	3.97618e-37	-1.0332	0.284	0.444	8.30306e-33	Downregulated CRE+
Gnaq	7.38289e-34	-1.03558	0.268	0.415	1.5417e-29	Downregulated CRE+
Cd226	5.88942e-62	-1.04193	0.386	0.603	1.22983e-57	Downregulated CRE+
Sytl3	4.4679e-20	-1.05258	0.168	0.273	9.32988e-16	Downregulated CRE+
Nhsl2	1.30009e-27	-1.06387	0.191	0.324	2.71484e-23	Downregulated CRE+
Phf11b	1.99016e-24	-1.07192	0.191	0.31	4.15586e-20	Downregulated CRE+
Sema4d	3.01439e-102	-1.07478	0.554	0.777	6.29464e-98	Downregulated CRE+
Arhgef18	1.6402e-22	-1.07533	0.179	0.294	3.42507e-18	Downregulated CRE+
Mdfic	5.00898e-34	-1.11198	0.203	0.356	1.04597e-29	Downregulated CRE+
Atxn1	2.87551e-51	-1.12224	0.298	0.49	6.00463e-47	Downregulated CRE+
Chst12	3.48411e-29	-1.12304	0.177	0.305	7.27551e-25	Downregulated CRE+
Sorl1	4.58129e-28	-1.12583	0.169	0.299	9.56665e-24	Downregulated CRE+
Epas1	3.79809e-30	-1.1322	0.149	0.284	7.93117e-26	Downregulated CRE+
Ramp1	9.68185e-126	-1.1325	0.4	0.785	2.02176e-121	Downregulated CRE+
Gimap1	1.52263e-76	-1.14969	0.396	0.629	3.17956e-72	Downregulated CRE+
Ifngr1	2.33667e-90	-1.1646	0.573	0.791	4.87944e-86	Downregulated CRE+
Acsbg1	1.63959e-70	-1.18095	0.523	0.705	3.42379e-66	Downregulated CRE+
Kcnn4	5.60171e-32	-1.18639	0.151	0.289	1.16975e-27	Downregulated CRE+
Gna15	2.95606e-29	-1.18678	0.162	0.293	6.17285e-25	Downregulated CRE+
Adgre5	5.87243e-93	-1.19559	0.385	0.666	1.22628e-88	Downregulated CRE+
Klf3	1.27878e-34	-1.23325	0.158	0.306	2.67034e-30	Downregulated CRE+
Selenom	9.7636e-38	-1.23451	0.226	0.379	2.03884e-33	Downregulated CRE+
Tppp3	1.91427e-33	-1.24054	0.153	0.297	3.99737e-29	Downregulated CRE+
Lfng	4.98567e-62	-1.24506	0.274	0.486	1.04111e-57	Downregulated CRE+
Epsti1	1.95646e-54	-1.35613	0.284	0.484	4.08548e-50	Downregulated CRE+
Ifi47	3.90738e-41	-1.36876	0.199	0.367	8.15939e-37	Downregulated CRE+
H2-Q7	2.50911e-160	-1.37473	0.569	0.865	5.23952e-156	Downregulated CRE+
Ly6a	4.31645e-129	-1.39604	0.532	0.805	9.0136e-125	Downregulated CRE+
Igtp	2.56195e-28	-1.40059	0.184	0.313	5.34987e-24	Downregulated CRE+
H2-Q6	7.09956e-102	-1.41279	0.277	0.573	1.48253e-97	Downregulated CRE+
Acot7	7.75045e-78	-1.41843	0.264	0.503	1.61845e-73	Downregulated CRE+
Stat4	3.23446e-57	-1.42035	0.181	0.38	6.7542e-53	Downregulated CRE+
Rap1gap2	3.66242e-73	-1.44334	0.23	0.462	7.64786e-69	Downregulated CRE+
Dnajc15	7.54586e-83	-1.48092	0.293	0.541	1.57573e-78	Downregulated CRE+
Gcnt2	1.2957e-94	-1.4979	0.276	0.556	2.70569e-90	Downregulated CRE+
Ms4a6b	9.05865e-93	-1.49947	0.237	0.516	1.89163e-88	Downregulated CRE+
Gimap8	5.54655e-97	-1.59846	0.181	0.459	1.15823e-92	Downregulated CRE+
Gimap3	4.48993e-196	-1.70025	0.318	0.756	9.37587e-192	Downregulated CRE+
Serpina3g	1.76166e-55	-1.74609	0.112	0.288	3.6787e-51	Downregulated CRE+
Nabp1	9.90014e-56	-1.75708	0.1	0.268	2.06735e-51	Downregulated CRE+
Fgl2	1.15712e-109	-1.81747	0.188	0.475	2.41629e-105	Downregulated CRE+
Gimap5	7.36887e-109	-1.81871	0.174	0.46	1.53877e-104	Downregulated CRE+
Gimap9	8.21995e-73	-1.88165	0.104	0.303	1.71649e-68	Downregulated CRE+
Rom1	3.91179e-99	-1.92664	0.168	0.427	8.1686e-95	Downregulated CRE+
AW112010	9.68471e-180	-1.94058	0.41	0.774	2.02236e-175	Downregulated CRE+
Gm57204	1.21116e-89	-1.9718	0.122	0.357	2.52915e-85	Downregulated CRE+
Gm9961	2.671e-107	-2.14322	0.127	0.385	5.57759e-103	Downregulated CRE+
Acp5	7.64473e-112	-2.19488	0.121	0.384	1.59637e-107	Downregulated CRE+
Gm36723	2.98979e-120	-2.31297	0.133	0.409	6.24327e-116	Downregulated CRE+
Gimap6	3.68503e-151	-2.63926	0.093	0.391	7.69508e-147	Downregulated CRE+
Ms4a4b	8.47992e-136	-2.79275	0.12	0.409	1.77078e-131	Downregulated CRE+
Gimap4	6.20879e-277	-5.5965	0.01	0.307	1.29652e-272	Downregulated CRE+
Itga4	0	-8.30015	0.003	0.374	0	Downregulated CRE+
