## Supplementary Table S6 for "Multi-level orchestration of γδ T cell development and central nervous system inflammation by retinoic acid"

### Sheet: Sheet1
Gene	Reference	DOI
Rasa3	Johansen et al., 2022, Sci Signal	10.1126/scisignal.abl9169
Itgb1	Su et al., 2024, Cell Comm and Signaling	10.1186/s12964-023-01338-3
Epsti1	Bei et al., 2022, Acta Pharmacol Sin.	10.1038/s41401-022-00923-5
Tagln2	Na et al., 2015, J Cell Biol.	10.1083/jcb.201407130
Podln1	Liu et al., 2022, Biochem and Biophysical Research Comm	10.1016/j.bbrc.2022.06.094
Serpinb1a	Huasong et al., 2015, Brain Res.	10.1016/j.brainres.2014.06.017
Adam19	Melenhorst et al., 2006, American Journal of Transplantation	10.1111/j.1600-6143.2006.01384.x
Adcy7	Chen et al., 2024, Gut	10.1136/gutjnl-2024-332902
Coro2a	Deng et al., 2020, Front Oncol.	10.3389/fonc.2020.00916
Ccr10	Kunkel et al., 2003, JCI	10.1172/JCI17244
Itgae	Xu et al., 2022, Am J Physiol Cell Physiol	10.1152/ajpcell.00338.2022
Phlda1	Sakthianandeswaren et al., 2011, Cancer Res.	10.1158/0008-5472.CAN-10-2342
Rgs1	Bowman et al., 1998, J Biol Chem.	10.1074/jbc.273.43.28040
Lpxn	Bonaud et al., 2020, Front. Immunol.	10.3389/fimmu.2020.00466
Ier2	Neeb et al., 2011, Oncogene	10.1038/onc.2011.535
Cxcr4	Bianchi & Mezzapelle et al., 2020, Front Immunol.	10.3389/fimmu.2020.02109
Camk2b	Villalobo and Berchtold, 2020, Int. J. Mol. Sci.	10.3390/ijms21030765
Fgfr2	Mieczkowski et al., 2023, J Mammary Gland Biol Neoplasia	10.1007/s10911-023-09537-x
Filip1l	Kwon et al., 2013, PLoS One	10.1371/journal.pone.0082620
